# CLAVATA signalling shapes barley inflorescence architecture by controlling activity and determinacy of shoot apical and rachilla meristems

**DOI:** 10.1101/2024.05.28.595952

**Authors:** Isaia Vardanega, Jan Eric Maika, Edgar Demesa-Arevalo, Tianyu Lan, Gwendolyn K. Kirschner, Jafargholi Imani, Ivan F. Acosta, Katarzyna Makowska, Götz Hensel, Thilanka Ranaweera, Shin-Han Shiu, Thorsten Schnurbusch, Maria von Korff Schmising, Rüdiger Simon

## Abstract

Grasses exhibit a large variety of diverse inflorescence architectures, from complex branched inflorescences in *Oryzeae* (rice) to simple spike-type inflorescences in *Triticeae* (e.g. barley, wheat). Inflorescence architecture depends on shape, longevity and determinacy of meristems that direct growth of the main rachis and lateral branches, but how individual meristem activities are determined and integrated within complex inflorescences is not yet understood. We found that activity of distinct meristems in the barley inflorescence is coordinated by a signalling pathway comprising the receptor like kinase *Hordeum vulgare* CLAVATA1 (HvCLV1) and the secreted CLAVATA3/ENDOSPERM SURROUNDING REGION (CLE)-family peptide FON2- LIKE CLE PROTEIN1 (HvFCP1). HvFCP1 interacts with HvCLV1 to promote spikelet formation but restricts inflorescence meristem and rachilla meristem proliferation. *Hvfcp1* or *Hvclv1* mutants generate branched inflorescences with additional rows of spikelets and supernumerary florets. Transcriptome analysis reveals that *HvFCP1/HvCLV1* signalling controls inflorescence branching through the regulation of trehalose-6-phosphate synthesis and sugar transport. Our discoveries reveal the potential to engineer barley inflorescence architecture by manipulating regulation of distinct meristem activities.
