## Supplementary Table 1 for "CLAVATA signalling shapes barley inflorescence architecture by controlling activity and determinacy of shoot apical and rachilla meristems"

### Sheet: Foglio1
Construct		Primer	Primer sequence
pHvCLV1:HvCLV1-mVenus	amplifying promoter	GK-HvpCLV1-fw-AscI	AAAGGCGCGCCGTTTATTTATTGAAGTATTAATCA
		GK-HvpCLV1-rv3	GCAGGTGAGGTGGCGGCATTGTG
	amplifying CDS	GK-HvCLV1-fw+CACC	CACCATGCCGCCACCTCACCTGC
		GK-HvCLV1-rv-stop2	GAAGGAGAGGATGAGGTCGTCGTCGG
pHvFCP1:mVenus-H2B	amplifying promoter	GK-HvpCLE402-fw+CACC	CACCCATGCGACGTTCCCCAACAGCCT
		GK-HvpCLE402-rv	CCAATCCGGCCTTGGCCCTAGCG
p35sHyg-Cas9_HvCLV1	sgRNA	HvCLV1_sgRNA_Fw	agcaGGCCCCTTCCTCCGGCTCCC
		HvCLV1_sgRNA_Rv	aaacGGGAGCCGGAGGAAGGGGCC
p35sHyg-Cas9_HvFCP1	sgRNA_1	HvFCP1_sgRNA1_Fw	agcaGCAGGACCTGCAGGAGAAGC
		HvFCP1_sgRNA1_Rv	aaacGCTTCTCCTGCAGGTCCTGC
	sgRNA_2	HvFCP1_sgRNA2_Fw	agcaCAGGGCGACTGCCGGCGCCT
		HvFCP1_sgRNA2_Rv	aaacAGGCGCCGGCAGTCGCCCTG
p35sHyg-Cas9_HvCLV1	mutant selection by genotyping	HvCLV1_gene_Fw	CGTGCCACTCACATCACATC
		HvCLV1_gene_Rv	TGGTGAGGTTGGTTAGGGAGT
p35sHyg-Cas9_HvFCP1	mutant selection by genotyping	HvFCP1_gene_Fw	CATGCGTTCGTTGCTCTCTA
		HvFCP1_gene_Rv	CCTCAGAATGGACCCAACAC
	Selection of Cas9-free plants	Fl_Cas9_Fw	TTGATGTGGGTTTTACTGATGC
		Fl_Cas9_Rv	CTTGTAGCCTCGGCTGTCTC
		Fl_Hyg_Fw	ATTTCGGCTCCAACAATGTC
		Fl_Hyg_Rv	GCAGGTCACTGGATTTTGGT
